# Mitochondrial Genome Variants and Nuclear Mitochondrial DNA Segments in 7331 Individuals from NyuWa and 1KGP

**DOI:** 10.1101/2025.06.21.660892

**Authors:** Yuanxin Wang, Jiajia Wang, Yanyan Li, Peng Zhang, Zhonglong Wang, Shuai Liu, Yiwei Niu, Yirong Shi, Sijia Zhang, Tingrui Song, Tao Xu, Shunmin He

## Abstract

Dysfunctional mitochondria are implicated in various diseases, while little is known about comprehensive characterization of mitochondrial DNA (mtDNA) in Chinese population. Here, we conducted a systematic analysis of mtDNA from 7331 samples, comprising 4129 Chinese samples (NyuWa) and 3202 samples from the 1000 Genomes Project (1KGP). We identified 7216 distinct high-quality mtDNA variants and classified them into 22 macrohaplogroups, and detected 1466 distinct nuclear mitochondrial DNA segments (NUMTs), with 88 mtDNA variants and 642 NUMTs being specific to NyuWa. The genome-wide association analyses revealed that 12 mtDNA variants were significantly correlated with 199 nuclear DNA variants. Our findings revealed that all individuals in both NyuWa and 1KGP harbored common NUMTs, and one-fifth possessed ultra-rare NUMTs, which tended to insert into nuclear gene regions. Compared to 1KGP, significant enrichment of nuclear breakpoints in long interspersed nuclear elements (LINEs) was observed for rare NUMTs in NyuWa. Overall, this study represents the first comprehensive profiling the landscape of Chinese NUMTs and offers the most extensive resource of Chinese mtDNA variants and NUMTs based on high-depth WGS to date, providing valuable reference resources for genetic research on mtDNA-related diseases.
