## Supplementary material for "Mitochondrial Genome Variants and Nuclear Mitochondrial DNA Segments in 7331 Individuals from NyuWa and 1KGP": Table S2

### Sheet: Table S2
Table S2. Catalog of 13 pathogenic missense mutations
Indx	Symbol	APOGEE2_anno	Type
MT_3715_G/C	MT-ND1	Pathogenic	missense_variant
MT_3733_G/C	MT-ND1	Pathogenic	missense_variant
MT_3890_G/A	MT-ND1	Pathogenic	missense_variant
MT_4142_G/A	MT-ND1	Pathogenic	missense_variant
MT_8993_T/C	MT-ATP6	Pathogenic	missense_variant
MT_11778_G/A	MT-ND4	Pathogenic	missense_variant
MT_12770_A/G	MT-ND5	Pathogenic	missense_variant
MT_13289_G/A	MT-ND5	Pathogenic	missense_variant
MT_13345_G/A	MT-ND5	Pathogenic	missense_variant
MT_13730_G/A	MT-ND5	Pathogenic	missense_variant
MT_14459_G/A	MT-ND6	Pathogenic	missense_variant
MT_14487_T/C	MT-ND6	Pathogenic	missense_variant
MT_15060_G/A	MT-CYB	Pathogenic	missense_variant
