## Supplementary material for "Mitochondrial Genome Variants and Nuclear Mitochondrial DNA Segments in 7331 Individuals from NyuWa and 1KGP": Table S4

### Sheet: Table S4
Table S4. Results of mtDNA-nDNA association analysis.
mtDNA	CHROM	nDNA	P	FDR_BH	nDNA region	nDNA refGene	mtDNA gene	mtDNA region
chrM_13759_G_A	9	9_115501831_T	2.55628e-09	0.000263957	intergenic	DELEC1(dist=99187),LOC101928775(dist=237839)	MT-ND5	Protein
chrM_13759_G_A	9	9_115500937_T	4.82649e-09	0.000263957	intergenic	DELEC1(dist=98293),LOC101928775(dist=238733)	MT-ND5	Protein
chrM_13759_G_A	9	9_115500049_G	4.82649e-09	0.000263957	intergenic	DELEC1(dist=97405),LOC101928775(dist=239621)	MT-ND5	Protein
chrM_13759_G_A	9	9_115502613_C	4.82649e-09	0.000263957	intergenic	DELEC1(dist=99969),LOC101928775(dist=237057)	MT-ND5	Protein
chrM_13759_G_A	9	9_115504353_T	5.14219e-09	0.000263957	intergenic	DELEC1(dist=101709),LOC101928775(dist=235317)	MT-ND5	Protein
chrM_13759_G_A	9	9_115503573_C	5.3376e-09	0.000263957	intergenic	DELEC1(dist=100929),LOC101928775(dist=236097)	MT-ND5	Protein
chrM_14766_C_T	15	15_78834641_CAAAAAA	2.62149e-12	5.27002e-07	intergenic	ADAMTS7(dist=23177),MORF4L1(dist=38140)	MT-CYB	Protein
chrM_14766_C_T	17	17_41817635_CT	8.93352e-10	8.67285e-05	intronic	FKBP10	MT-CYB	Protein
chrM_14766_C_T	17	17_8058781_AAAAG	9.25119e-10	8.67285e-05	intergenic	ALOX15B(dist=9648),ALOX12B(dist=13855)	MT-CYB	Protein
chrM_14766_C_T	19	19_8361646_A	1.21082e-09	0.000197646	intergenic	KANK3(dist=18384),ANGPTL4(dist=2509)	MT-CYB	Protein
chrM_14766_C_T	20	20_33958552_A	6.35521e-11	9.4896e-06	intergenic	CHMP4B(dist=104186),RALY-AS1(dist=33936)	MT-CYB	Protein
chrM_73_A_G	10	10_89250075_T	6.95132e-13	2.46304e-07	intronic	LIPA	-	D-loop
chrM_73_A_G	10	10_11816559_CTTT	7.56925e-10	0.000134099	intergenic	ECHDC3(dist=52489),PROSER2(dist=6797)	-	D-loop
chrM_73_A_G	20	20_33958552_A	2.05561e-09	0.000306944	intergenic	CHMP4B(dist=104186),RALY-AS1(dist=33936)	-	D-loop
chrM_11719_G_A	2	2_151680372_AT	2.36509e-10	0.000131114	intronic	NEB	MT-ND4	Protein
chrM_11719_G_A	5	5_140315509_GA	6.49298e-11	2.80309e-05	intergenic	PFDN1(dist=12408),HBEGF(dist=17334)	MT-ND4	Protein
chrM_11719_G_A	7	7_41549564_T	3.45245e-10	0.000141645	intergenic	LINC01449(dist=416063),INHBA(dist=135550)	MT-ND4	Protein
chrM_11719_G_A	10	10_89250075_T	1.18283e-10	4.1911e-05	intronic	LIPA	MT-ND4	Protein
chrM_11719_G_A	12	12_749663_CA	2.41682e-10	8.05894e-05	intergenic	NINJ2(dist=86218),WNK1(dist=2916)	MT-ND4	Protein
chrM_11719_G_A	15	15_78834641_CAAAAAA	1.2824e-11	2.57802e-06	intergenic	ADAMTS7(dist=23177),MORF4L1(dist=38140)	MT-ND4	Protein
chrM_11719_G_A	17	17_8058781_AAAAG	3.29241e-09	0.000420762	intergenic	ALOX15B(dist=9648),ALOX12B(dist=13855)	MT-ND4	Protein
chrM_11719_G_A	17	17_41817635_CT	4.4882e-09	0.000420762	intronic	FKBP10	MT-ND4	Protein
chrM_11719_G_A	19	19_8361646_A	8.10937e-10	0.000132372	intergenic	KANK3(dist=18384),ANGPTL4(dist=2509)	MT-ND4	Protein
chrM_11719_G_A	19	19_8386797_A	7.65741e-09	0.000454277	ncRNA_intronic	RAB11B-AS1	MT-ND4	Protein
chrM_11719_G_A	19	19_8360308_T	8.34894e-09	0.000454277	intergenic	KANK3(dist=17046),ANGPTL4(dist=3847)	MT-ND4	Protein
chrM_11719_G_A	20	20_33958552_A	1.26111e-10	1.88309e-05	intergenic	CHMP4B(dist=104186),RALY-AS1(dist=33936)	MT-ND4	Protein
chrM_4769_A_G	1	1_121906449_T	5.15672e-10	0.000142549	intergenic	EMBP1(dist=334561),NONE(dist=NONE)	MT-ND2	Protein
chrM_4769_A_G	1	1_69879212_TAAAAAAAAAAAAAAA	5.98128e-10	0.000142549	intronic	LRRC7	MT-ND2	Protein
chrM_4769_A_G	1	1_113691105_A	7.99558e-10	0.000142549	intergenic	MAGI3(dist=5182),PHTF1(dist=5726)	MT-ND2	Protein
chrM_4769_A_G	1	1_222163625_GA	2.6367e-09	0.000352563	intergenic	LINC02474(dist=178661),HHIPL2(dist=358640)	MT-ND2	Protein
chrM_4769_A_G	2	2_21093559_TTGTGTG	9.78901e-11	1.19927e-05	intergenic	APOB(dist=49486),TDRD15(dist=30409)	MT-ND2	Protein
chrM_4769_A_G	2	2_236271773_G	1.11872e-10	1.19927e-05	intergenic	ASB18(dist=7428),IQCA1(dist=52374)	MT-ND2	Protein
chrM_4769_A_G	2	2_236275407_A	1.13773e-10	1.19927e-05	intergenic	ASB18(dist=11062),IQCA1(dist=48740)	MT-ND2	Protein
chrM_4769_A_G	2	2_236275451_A	1.16904e-10	1.19927e-05	intergenic	ASB18(dist=11106),IQCA1(dist=48696)	MT-ND2	Protein
chrM_4769_A_G	2	2_236276189_ATGAGGAC	1.24422e-10	1.19927e-05	intergenic	ASB18(dist=11844),IQCA1(dist=47958)	MT-ND2	Protein
chrM_4769_A_G	2	2_236263704_CT	1.99896e-10	1.19927e-05	intronic	ASB18	MT-ND2	Protein
chrM_4769_A_G	2	2_236264093_C	1.99896e-10	1.19927e-05	intronic	ASB18	MT-ND2	Protein
chrM_4769_A_G	2	2_236265968_G	1.99896e-10	1.19927e-05	intergenic	ASB18(dist=1623),IQCA1(dist=58179)	MT-ND2	Protein
chrM_4769_A_G	2	2_236269830_G	2.03857e-10	1.19927e-05	intergenic	ASB18(dist=5485),IQCA1(dist=54317)	MT-ND2	Protein
chrM_4769_A_G	2	2_236271298_G	2.4918e-10	1.19927e-05	intergenic	ASB18(dist=6953),IQCA1(dist=52849)	MT-ND2	Protein
chrM_4769_A_G	2	2_236273903_G	2.59597e-10	1.19927e-05	intergenic	ASB18(dist=9558),IQCA1(dist=50244)	MT-ND2	Protein
chrM_4769_A_G	2	2_236272962_G	2.59597e-10	1.19927e-05	intergenic	ASB18(dist=8617),IQCA1(dist=51185)	MT-ND2	Protein
chrM_4769_A_G	2	2_124305111_CA	8.00806e-10	3.41494e-05	intronic	CNTNAP5	MT-ND2	Protein
chrM_4769_A_G	2	2_16995395_G	2.29263e-09	9.07833e-05	intergenic	CYRIA(dist=329561),RAD51AP2(dist=515186)	MT-ND2	Protein
chrM_4769_A_G	2	2_96204749_CAAAAAAAAAAAA	2.96819e-09	0.000109698	intronic	STARD7	MT-ND2	Protein
chrM_4769_A_G	2	2_92455678_C	6.50827e-09	0.0002255	intergenic	ACTR3BP2(dist=513208),BMS1P14(dist=1736853)	MT-ND2	Protein
chrM_4769_A_G	4	4_75874301_GTT	1.31448e-10	6.6121e-05	intronic	PPEF2	MT-ND2	Protein
chrM_4769_A_G	4	4_143997368_CAAA	7.13851e-10	0.000133905	intronic	GYPB	MT-ND2	Protein
chrM_4769_A_G	4	4_49319296_G	7.98611e-10	0.000133905	intergenic	CWH43(dist=257218),NONE(dist=NONE)	MT-ND2	Protein
chrM_4769_A_G	5	5_55324424_CT	2.21743e-11	9.57287e-06	intronic	MTREX	MT-ND2	Protein
chrM_4769_A_G	5	5_49989579_A	3.80833e-09	0.000177045	intergenic	NONE(dist=NONE),EMB(dist=406613)	MT-ND2	Protein
chrM_4769_A_G	5	5_49739923_C	4.19595e-09	0.000177045	intergenic	NONE(dist=NONE),EMB(dist=656269)	MT-ND2	Protein
chrM_4769_A_G	5	5_56280918_G	4.75739e-09	0.000177045	intergenic	ANKRD55(dist=47588),LINC01948(dist=176877)	MT-ND2	Protein
chrM_4769_A_G	5	5_91971300_TAA	5.86388e-09	0.000177045	intergenic	ARRDC3-AS1(dist=550585),NR2F1-AS1(dist=1438056)	MT-ND2	Protein
chrM_4769_A_G	5	5_56283435_A	8.6678e-09	0.000177045	intergenic	ANKRD55(dist=50105),LINC01948(dist=174360)	MT-ND2	Protein
chrM_4769_A_G	5	5_56281762_T	9.59211e-09	0.000177045	intergenic	ANKRD55(dist=48432),LINC01948(dist=176033)	MT-ND2	Protein
chrM_4769_A_G	5	5_56292447_A	1.06465e-08	0.000177045	intergenic	ANKRD55(dist=59117),LINC01948(dist=165348)	MT-ND2	Protein
chrM_4769_A_G	5	5_56285122_C	1.06465e-08	0.000177045	intergenic	ANKRD55(dist=51792),LINC01948(dist=172673)	MT-ND2	Protein
chrM_4769_A_G	5	5_56292041_C	1.06465e-08	0.000177045	intergenic	ANKRD55(dist=58711),LINC01948(dist=165754)	MT-ND2	Protein
chrM_4769_A_G	5	5_56292659_G	1.06465e-08	0.000177045	intergenic	ANKRD55(dist=59329),LINC01948(dist=165136)	MT-ND2	Protein
chrM_4769_A_G	5	5_56281334_A	1.07468e-08	0.000177045	intergenic	ANKRD55(dist=48004),LINC01948(dist=176461)	MT-ND2	Protein
chrM_4769_A_G	5	5_56281342_G	1.07468e-08	0.000177045	intergenic	ANKRD55(dist=48012),LINC01948(dist=176453)	MT-ND2	Protein
chrM_4769_A_G	5	5_56281327_A	1.07468e-08	0.000177045	intergenic	ANKRD55(dist=47997),LINC01948(dist=176468)	MT-ND2	Protein
chrM_4769_A_G	5	5_56285201_G	1.10183e-08	0.000177045	intergenic	ANKRD55(dist=51871),LINC01948(dist=172594)	MT-ND2	Protein
chrM_4769_A_G	5	5_56285572_A	1.10183e-08	0.000177045	intergenic	ANKRD55(dist=52242),LINC01948(dist=172223)	MT-ND2	Protein
chrM_4769_A_G	5	5_56285597_T	1.10183e-08	0.000177045	intergenic	ANKRD55(dist=52267),LINC01948(dist=172198)	MT-ND2	Protein
chrM_4769_A_G	5	5_56294426_G	1.12556e-08	0.000177045	intergenic	ANKRD55(dist=61096),LINC01948(dist=163369)	MT-ND2	Protein
chrM_4769_A_G	5	5_56297897_C	1.13302e-08	0.000177045	intergenic	ANKRD55(dist=64567),LINC01948(dist=159898)	MT-ND2	Protein
chrM_4769_A_G	5	5_56295061_G	1.135e-08	0.000177045	intergenic	ANKRD55(dist=61731),LINC01948(dist=162734)	MT-ND2	Protein
chrM_4769_A_G	5	5_56298126_C	1.17305e-08	0.000177045	intergenic	ANKRD55(dist=64796),LINC01948(dist=159669)	MT-ND2	Protein
chrM_4769_A_G	5	5_56297908_T	1.17305e-08	0.000177045	intergenic	ANKRD55(dist=64578),LINC01948(dist=159887)	MT-ND2	Protein
chrM_4769_A_G	5	5_56297165_G	1.17305e-08	0.000177045	intergenic	ANKRD55(dist=63835),LINC01948(dist=160630)	MT-ND2	Protein
chrM_4769_A_G	5	5_56295709_G	1.17305e-08	0.000177045	intergenic	ANKRD55(dist=62379),LINC01948(dist=162086)	MT-ND2	Protein
chrM_4769_A_G	5	5_56297073_G	1.17305e-08	0.000177045	intergenic	ANKRD55(dist=63743),LINC01948(dist=160722)	MT-ND2	Protein
chrM_4769_A_G	5	5_56295423_GCCTTGGCGGCCCCCA	1.17305e-08	0.000177045	intergenic	ANKRD55(dist=62093),LINC01948(dist=162372)	MT-ND2	Protein
chrM_4769_A_G	5	5_56296918_G	1.17305e-08	0.000177045	intergenic	ANKRD55(dist=63588),LINC01948(dist=160877)	MT-ND2	Protein
chrM_4769_A_G	5	5_56295720_G	1.17305e-08	0.000177045	intergenic	ANKRD55(dist=62390),LINC01948(dist=162075)	MT-ND2	Protein
chrM_4769_A_G	5	5_56296487_G	1.22088e-08	0.000177045	intergenic	ANKRD55(dist=63157),LINC01948(dist=161308)	MT-ND2	Protein
chrM_4769_A_G	5	5_56293440_T	1.2303e-08	0.000177045	intergenic	ANKRD55(dist=60110),LINC01948(dist=164355)	MT-ND2	Protein
chrM_4769_A_G	5	5_56280199_G	1.6268e-08	0.000226551	intergenic	ANKRD55(dist=46869),LINC01948(dist=177596)	MT-ND2	Protein
chrM_4769_A_G	5	5_152927997_CTT	2.76761e-08	0.000362759	ncRNA_intronic	LINC01470	MT-ND2	Protein
chrM_4769_A_G	5	5_56285138_G	2.77294e-08	0.000362759	intergenic	ANKRD55(dist=51808),LINC01948(dist=172657)	MT-ND2	Protein
chrM_4769_A_G	5	5_56290534_T	2.86897e-08	0.000364283	intergenic	ANKRD55(dist=57204),LINC01948(dist=167261)	MT-ND2	Protein
chrM_4769_A_G	5	5_147212153_C	4.09229e-08	0.000459768	ncRNA_intronic	STK32A-AS1	MT-ND2	Protein
chrM_4769_A_G	5	5_147199698_A	4.26449e-08	0.000459768	ncRNA_intronic	STK32A-AS1	MT-ND2	Protein
chrM_4769_A_G	5	5_147198724_T	4.26449e-08	0.000459768	ncRNA_intronic	STK32A-AS1	MT-ND2	Protein
chrM_4769_A_G	5	5_147202847_C	4.28263e-08	0.000459768	ncRNA_intronic	STK32A-AS1	MT-ND2	Protein
chrM_4769_A_G	5	5_147226301_C	4.33723e-08	0.000459768	ncRNA_intronic	STK32A-AS1	MT-ND2	Protein
chrM_4769_A_G	5	5_147226149_T	4.45769e-08	0.000459768	ncRNA_intronic	STK32A-AS1	MT-ND2	Protein
chrM_4769_A_G	5	5_147212274_C	4.47297e-08	0.000459768	ncRNA_intronic	STK32A-AS1	MT-ND2	Protein
chrM_4769_A_G	5	5_147213337_T	4.47297e-08	0.000459768	ncRNA_intronic	STK32A-AS1	MT-ND2	Protein
chrM_4769_A_G	5	5_147216718_T	4.70273e-08	0.000472143	ncRNA_intronic	STK32A-AS1	MT-ND2	Protein
chrM_4769_A_G	5	5_147196075_C	4.88921e-08	0.000472391	ncRNA_intronic	STK32A-AS1	MT-ND2	Protein
chrM_4769_A_G	5	5_147222144_C	4.92404e-08	0.000472391	ncRNA_intronic	STK32A-AS1	MT-ND2	Protein
chrM_4769_A_G	5	5_147222996_G	5.10305e-08	0.000478921	ncRNA_intronic	STK32A-AS1	MT-ND2	Protein
chrM_4769_A_G	5	5_147216202_A	5.65163e-08	0.00051912	ncRNA_intronic	STK32A-AS1	MT-ND2	Protein
chrM_4769_A_G	5	5_36326956_ATATCTATCTATCTATC	5.95532e-08	0.000535619	intergenic	RANBP3L(dist=25054),SLC1A3(dist=279399)	MT-ND2	Protein
chrM_4769_A_G	6	6_128868665_CAAAAA	4.76196e-12	2.24482e-06	intergenic	PTPRK(dist=348066),LAMA2(dist=14473)	MT-ND2	Protein
chrM_4769_A_G	6	6_169373934_TCCAGTCTCTCCATGTGATCTCACAGGTGGAG	5.79343e-10	0.000136553	intergenic	THBS2(dist=120088),WDR27(dist=83274)	MT-ND2	Protein
chrM_4769_A_G	6	6_32526939_T	1.10654e-09	0.000173877	intronic	HLA-DRB5	MT-ND2	Protein
chrM_4769_A_G	7	7_109906258_A	3.13054e-17	1.28438e-11	intergenic	C7orf66(dist=1021671),EIF3IP1(dist=52969)	MT-ND2	Protein
chrM_4769_A_G	7	7_32298059_TC	4.58319e-10	9.40182e-05	intronic	PDE1C	MT-ND2	Protein
chrM_4769_A_G	7	7_86198649_T	2.1177e-09	0.000289612	intergenic	LINC00972(dist=709311),GRM3(dist=445260)	MT-ND2	Protein
chrM_4769_A_G	8	8_136331263_GAA	9.72143e-10	0.000356743	intergenic	KHDRBS3(dist=683654),LINC02055(dist=199535)	MT-ND2	Protein
chrM_4769_A_G	9	9_92230117_CTTT	1.16644e-12	3.46098e-07	intronic	IARS1	MT-ND2	Protein
chrM_4769_A_G	9	9_15349432_CTT	2.26891e-09	0.000336608	intergenic	TTC39B(dist=42072),SNAPC3(dist=73352)	MT-ND2	Protein
chrM_4769_A_G	9	9_90694044_A	4.9652e-09	0.000459779	intergenic	DIRAS2(dist=51220),SYK(dist=107556)	MT-ND2	Protein
chrM_4769_A_G	9	9_21700063_CAAAAAAAAA	6.19828e-09	0.000459779	intergenic	MIR31HG(dist=140265),MTAP(dist=102573)	MT-ND2	Protein
chrM_4769_A_G	11	11_64855856_TTCAACCCTCACCACGCATCACACACCCTCCGC	1.24836e-21	4.22962e-16	intronic	EHD1	MT-ND2	Protein
chrM_4769_A_G	11	11_19754845_C	1.0658e-10	1.68176e-05	intronic	NAV2	MT-ND2	Protein
chrM_4769_A_G	11	11_19755114_T	2.48107e-10	1.68176e-05	intronic	NAV2	MT-ND2	Protein
chrM_4769_A_G	11	11_19755268_T	2.59078e-10	1.68176e-05	intronic	NAV2	MT-ND2	Protein
chrM_4769_A_G	11	11_19755509_C	2.90106e-10	1.68176e-05	intronic	NAV2	MT-ND2	Protein
chrM_4769_A_G	11	11_17260750_ATT	2.97819e-10	1.68176e-05	intergenic	PIK3C2A(dist=52764),NUCB2(dist=15964)	MT-ND2	Protein
chrM_4769_A_G	11	11_103794725_GT	5.96883e-10	2.88904e-05	intergenic	DYNC2H1(dist=314862),MIR4693(dist=55181)	MT-ND2	Protein
chrM_4769_A_G	11	11_33405839_CAAAAAAAAA	2.13537e-09	9.04369e-05	intronic	KIAA1549L	MT-ND2	Protein
chrM_4769_A_G	11	11_73231392_CAAAA	8.26681e-09	0.000311213	intronic	P2RY2	MT-ND2	Protein
chrM_4769_A_G	12	12_52011605_CT	2.57713e-10	8.59348e-05	intronic	TAMALIN	MT-ND2	Protein
chrM_4769_A_G	13	13_16653512_T	1.18618e-10	3.02191e-05	intergenic	NONE(dist=NONE),FAM230C(dist=1541785)	MT-ND2	Protein
chrM_4769_A_G	16	16_28929282_C	9.74544e-10	0.000203572	intergenic	RABEP2(dist=4044),CD19(dist=2689)	MT-ND2	Protein
chrM_4769_A_G	17	17_64342161_AAAAG	2.60368e-09	0.000488181	intronic	PECAM1	MT-ND2	Protein
chrM_4769_A_G	19	19_12944550_C	7.65004e-10	0.000124875	downstream	CALR(dist=61)	MT-ND2	Protein
chrM_4769_A_G	20	20_16882385_CTT	5.49738e-11	8.20869e-06	intergenic	OTOR(dist=130221),PCSK2(dist=343722)	MT-ND2	Protein
chrM_7028_C_T	1	1_164428148_ATGTGTGTGTGTGTGTGTGTG	3.33977e-10	0.000145022	intergenic	LOC100422212(dist=1004957),PBX1(dist=131036)	MT-CO1	Protein
chrM_7028_C_T	1	1_28975958_AAAAG	5.42286e-10	0.000145022	intronic	EPB41	MT-CO1	Protein
chrM_7028_C_T	2	2_231585565_CAA	9.33396e-10	0.000517447	intergenic	NMUR1(dist=55120),TEX44(dist=7299)	MT-CO1	Protein
chrM_7028_C_T	5	5_140315509_GA	3.52695e-10	0.000152262	intergenic	PFDN1(dist=12408),HBEGF(dist=17334)	MT-CO1	Protein
chrM_7028_C_T	7	7_41549564_T	8.43445e-11	3.46043e-05	intergenic	LINC01449(dist=416063),INHBA(dist=135550)	MT-CO1	Protein
chrM_7028_C_T	9	9_87387356_C	7.0178e-10	0.000208228	intergenic	LINC02872(dist=227630),DAPK1(dist=109872)	MT-CO1	Protein
chrM_7028_C_T	15	15_74672289_A	1.95602e-09	0.00039322	intronic	EDC3	MT-CO1	Protein
chrM_7028_C_T	16	16_28929282_C	2.46201e-10	5.14289e-05	intergenic	RABEP2(dist=4044),CD19(dist=2689)	MT-CO1	Protein
chrM_7028_C_T	16	16_71582356_CAAA	2.08625e-09	0.000145665	intergenic	TAT(dist=5264),MARVELD3(dist=43828)	MT-CO1	Protein
chrM_7028_C_T	16	16_75554559_AAAAAG	2.09198e-09	0.000145665	intronic	TMEM231	MT-CO1	Protein
chrM_7028_C_T	19	19_10532270_CTTT	3.72366e-12	6.07828e-07	intergenic	S1PR5(dist=14305),ATG4D(dist=11634)	MT-CO1	Protein
chrM_7028_C_T	19	19_10532270_T	1.50077e-10	1.22488e-05	intergenic	S1PR5(dist=14305),ATG4D(dist=11634)	MT-CO1	Protein
chrM_7028_C_T	20	20_33958552_A	1.10211e-09	0.000164567	intergenic	CHMP4B(dist=104186),RALY-AS1(dist=33936)	MT-CO1	Protein
chrM_750_A_G	5	5_117833139_G	3.13932e-11	1.35527e-05	ncRNA_intronic	LINC02147	MT-RNR1	rRNA
chrM_750_A_G	5	5_140314520_CAA	1.51019e-10	3.25981e-05	intergenic	PFDN1(dist=11419),HBEGF(dist=18323)	MT-RNR1	rRNA
chrM_750_A_G	5	5_50848999_CGT	1.14982e-09	0.000165462	intergenic	PARP8(dist=2480),LINC02106(dist=120218)	MT-RNR1	rRNA
chrM_750_A_G	17	17_26573002_C	1.93087e-11	3.62033e-06	intergenic	NONE(dist=NONE),LOC105371703(dist=499387)	MT-RNR1	rRNA
chrM_9950_T_C	3	3_120441163_A	9.12354e-10	0.000447047	intronic	FSTL1	MT-CO3	Protein
chrM_9053_G_A	9	9_115501831_T	3.54804e-09	0.000388244	intergenic	DELEC1(dist=99187),LOC101928775(dist=237839)	MT-ATP6	Protein
chrM_9053_G_A	9	9_115502613_C	7.11157e-09	0.000388244	intergenic	DELEC1(dist=99969),LOC101928775(dist=237057)	MT-ATP6	Protein
chrM_9053_G_A	9	9_115500937_T	7.11157e-09	0.000388244	intergenic	DELEC1(dist=98293),LOC101928775(dist=238733)	MT-ATP6	Protein
chrM_9053_G_A	9	9_115500049_G	7.11157e-09	0.000388244	intergenic	DELEC1(dist=97405),LOC101928775(dist=239621)	MT-ATP6	Protein
chrM_9053_G_A	9	9_115504353_T	7.61553e-09	0.000388244	intergenic	DELEC1(dist=101709),LOC101928775(dist=235317)	MT-ATP6	Protein
chrM_9053_G_A	9	9_115503573_C	7.85087e-09	0.000388244	intergenic	DELEC1(dist=100929),LOC101928775(dist=236097)	MT-ATP6	Protein
chrM_2706_A_G	1	1_45048033_GTTTC	1.09796e-11	5.87248e-06	intronic	ZSWIM5	MT-RNR2	rRNA
chrM_2706_A_G	1	1_164428148_ATGTGTGTGTGTGTGTGTGTG	4.41504e-11	1.1807e-05	intergenic	LOC100422212(dist=1004957),PBX1(dist=131036)	MT-RNR2	rRNA
chrM_2706_A_G	1	1_23937811_CTTT	2.61872e-09	0.000466878	intergenic	MIR378F(dist=8664),PNRC2(dist=22017)	MT-RNR2	rRNA
chrM_2706_A_G	2	2_35418803_C	2.49702e-10	0.000138428	intergenic	LINC01320(dist=696240),MIR548AD(dist=52602)	MT-RNR2	rRNA
chrM_2706_A_G	3	3_52444714_CGCACACAAACACGGCACACGCACCCAAACAGGGCACATGCACACAAACACGGCACAT	4.38105e-11	2.14668e-05	intronic	SEMA3G	MT-RNR2	rRNA
chrM_2706_A_G	4	4_21820285_ATATATATATATATATATATA	3.01141e-10	0.000151479	intronic	KCNIP4	MT-RNR2	rRNA
chrM_2706_A_G	7	7_41549564_T	3.33411e-13	1.3679e-07	intergenic	LINC01449(dist=416063),INHBA(dist=135550)	MT-RNR2	rRNA
chrM_2706_A_G	7	7_125233037_CTTTT	7.19576e-10	0.000147612	ncRNA_intronic	LOC101928254,LOC101928283	MT-RNR2	rRNA
chrM_2706_A_G	9	9_36678410_T	3.93756e-10	0.000116833	downstream	MELK(dist=727)	MT-RNR2	rRNA
chrM_2706_A_G	16	16_75554559_AAAAAG	1.49884e-09	0.000313092	intronic	TMEM231	MT-RNR2	rRNA
chrM_2706_A_G	20	20_33958552_A	4.53894e-11	6.77754e-06	intergenic	CHMP4B(dist=104186),RALY-AS1(dist=33936)	MT-RNR2	rRNA
chrM_8860_A_G	1	1_121906449_T	6.25411e-14	3.34504e-08	intergenic	EMBP1(dist=334561),NONE(dist=NONE)	MT-ATP6	Protein
chrM_8860_A_G	1	1_113691105_A	1.78134e-10	4.76379e-05	intergenic	MAGI3(dist=5182),PHTF1(dist=5726)	MT-ATP6	Protein
chrM_8860_A_G	2	2_21093559_TTGTGTG	2.29485e-13	1.2722e-07	intergenic	APOB(dist=49486),TDRD15(dist=30409)	MT-ATP6	Protein
chrM_8860_A_G	2	2_96204749_CAAAAAAAAAAAA	9.05454e-10	8.01148e-05	intronic	STARD7	MT-ATP6	Protein
chrM_8860_A_G	2	2_240480425_A	1.19061e-09	8.01148e-05	intronic	ANKMY1	MT-ATP6	Protein
chrM_8860_A_G	2	2_240485462_C	1.23684e-09	8.01148e-05	intronic	ANKMY1	MT-ATP6	Protein
chrM_8860_A_G	2	2_240487687_T	1.23684e-09	8.01148e-05	intronic	ANKMY1	MT-ATP6	Protein
chrM_8860_A_G	2	2_240494454_C	1.23684e-09	8.01148e-05	intronic	ANKMY1	MT-ATP6	Protein
chrM_8860_A_G	2	2_240482563_A	1.23684e-09	8.01148e-05	intronic	ANKMY1	MT-ATP6	Protein
chrM_8860_A_G	2	2_240495572_C	1.23684e-09	8.01148e-05	intronic	ANKMY1	MT-ATP6	Protein
chrM_8860_A_G	2	2_240491376_A	1.30063e-09	8.01148e-05	intronic	ANKMY1	MT-ATP6	Protein
chrM_8860_A_G	2	2_132767382_G	7.11854e-09	0.00039463	intronic	NCKAP5	MT-ATP6	Protein
chrM_8860_A_G	2	2_77477903_AAAAGAAAGAAAGAAAGAAAGAAAGAAAGAAAGAAAG	9.95692e-09	0.000501802	intronic	LRRTM4	MT-ATP6	Protein
chrM_8860_A_G	3	3_136944111_CTTTTTTT	5.18352e-12	2.53989e-06	intronic	NCK1	MT-ATP6	Protein
chrM_8860_A_G	4	4_39494694_C	3.76645e-11	1.89459e-05	intergenic	LOC401127(dist=12791),UGDH(dist=4061)	MT-ATP6	Protein
chrM_8860_A_G	4	4_139620680_A	4.43904e-10	0.000111646	intergenic	SETD7(dist=63911),MGST2(dist=45088)	MT-ATP6	Protein
chrM_8860_A_G	4	4_40689409_A	1.05979e-09	0.000136101	intergenic	RBM47(dist=58815),NSUN7(dist=60546)	MT-ATP6	Protein
chrM_8860_A_G	4	4_157059686_CAAA	1.08227e-09	0.000136101	intergenic	PDGFC(dist=87887),GLRB(dist=16439)	MT-ATP6	Protein
chrM_8860_A_G	4	4_25247597_A	4.04501e-09	0.000406943	intronic	PI4K2B	MT-ATP6	Protein
chrM_8860_A_G	6	6_128868665_CAAAAA	8.38538e-11	3.95294e-05	intergenic	PTPRK(dist=348066),LAMA2(dist=14473)	MT-ATP6	Protein
chrM_8860_A_G	6	6_101942730_A	1.90601e-09	0.000406521	intronic	GRIK2	MT-ATP6	Protein
chrM_8860_A_G	6	6_101928642_A	2.58706e-09	0.000406521	intronic	GRIK2	MT-ATP6	Protein
chrM_8860_A_G	6	6_101895629_T	4.20444e-09	0.000495501	intronic	GRIK2	MT-ATP6	Protein
chrM_8860_A_G	7	7_109906258_A	2.94884e-10	0.000120983	intergenic	C7orf66(dist=1021671),EIF3IP1(dist=52969)	MT-ATP6	Protein
chrM_8860_A_G	9	9_21700063_CAAAAAAAAA	9.2626e-10	0.000274834	intergenic	MIR31HG(dist=140265),MTAP(dist=102573)	MT-ATP6	Protein
chrM_8860_A_G	11	11_64855856_TTCAACCCTCACCACGCATCACACACCCTCCGC	5.02524e-17	1.70263e-11	intronic	EHD1	MT-ATP6	Protein
chrM_8860_A_G	11	11_19754845_C	4.6577e-12	7.89049e-07	intronic	NAV2	MT-ATP6	Protein
chrM_8860_A_G	11	11_19755114_T	1.31295e-11	1.06039e-06	intronic	NAV2	MT-ATP6	Protein
chrM_8860_A_G	11	11_19755268_T	1.37125e-11	1.06039e-06	intronic	NAV2	MT-ATP6	Protein
chrM_8860_A_G	11	11_19755509_C	1.56486e-11	1.06039e-06	intronic	NAV2	MT-ATP6	Protein
chrM_8860_A_G	12	12_52011605_CT	8.84907e-10	0.000295074	intronic	TAMALIN	MT-ATP6	Protein
chrM_8860_A_G	15	15_93781080_G	9.62885e-11	1.9357e-05	intergenic	LOC105370980(dist=573032),LINC02207(dist=75480)	MT-ATP6	Protein
chrM_8860_A_G	16	16_25101245_A	8.37229e-10	0.000174889	ncRNA_intronic	LCMT1-AS1	MT-ATP6	Protein
chrM_8860_A_G	17	17_64342161_AAAAG	6.50214e-10	0.000121913	intronic	PECAM1	MT-ATP6	Protein
chrM_8860_A_G	18	18_64538041_T	1.49329e-10	2.92875e-05	intergenic	LINC01924(dist=114449),CDH7(dist=1212211)	MT-ATP6	Protein
chrM_8860_A_G	18	18_64534653_C	1.7411e-09	8.80094e-05	intergenic	LINC01924(dist=111061),CDH7(dist=1215599)	MT-ATP6	Protein
chrM_8860_A_G	18	18_64533421_C	1.79284e-09	8.80094e-05	intergenic	LINC01924(dist=109829),CDH7(dist=1216831)	MT-ATP6	Protein
chrM_8860_A_G	18	18_64534630_T	1.79494e-09	8.80094e-05	intergenic	LINC01924(dist=111038),CDH7(dist=1215622)	MT-ATP6	Protein
chrM_8860_A_G	18	18_64526066_G	2.83017e-09	0.000111015	intergenic	LINC01924(dist=102474),CDH7(dist=1224186)	MT-ATP6	Protein
chrM_8860_A_G	18	18_8062529_A	9.94117e-09	0.000324957	intronic	PTPRM	MT-ATP6	Protein
chrM_8860_A_G	18	18_40116290_G	1.23432e-08	0.000345836	intergenic	LINC01477(dist=17057),KC6(dist=1363981)	MT-ATP6	Protein
chrM_8860_A_G	19	19_56793437_T	2.63444e-10	1.14327e-05	ncRNA_intronic	ZIM2-AS1	MT-ATP6	Protein
chrM_8860_A_G	19	19_56811989_C	3.88908e-10	1.14327e-05	UTR3	PEG3(NM_001369722:c.*16860>0,NM_001369721:c.*16860>0,NM_001369723:c.*16860>0,NM_001369739:c.*16860>0,NM_001369738:c.*16860>0,NM_001369737:c.*16860>0,NM_006210:c.*16860>0,NM_001369719:c.*16860>0,NM_001369720:c.*16860>0,NM_001369718:c.*16860>0,NM_001369717:c.*16860>0,NM_001146187:c.*16860>0,NM_001146184:c.*16860>0,NM_001146185:c.*16860>0,NM_001369733:c.*16860>0,NM_001369735:c.*16860>0,NM_001369734:…	MT-ATP6	Protein
chrM_8860_A_G	19	19_56806840_A	4.16452e-10	1.14327e-05	intronic	ZIM2	MT-ATP6	Protein
chrM_8860_A_G	19	19_56823654_A	4.51995e-10	1.14327e-05	exonic	PEG3,ZIM2	MT-ATP6	Protein
chrM_8860_A_G	19	19_56819401_T	5.30933e-10	1.14327e-05	intronic	PEG3,ZIM2	MT-ATP6	Protein
chrM_8860_A_G	19	19_56846016_T	5.36838e-10	1.14327e-05	ncRNA_intronic	MIMT1	MT-ATP6	Protein
chrM_8860_A_G	19	19_56843290_AC	5.62e-10	1.14327e-05	ncRNA_intronic	MIMT1	MT-ATP6	Protein
chrM_8860_A_G	19	19_56823212_C	6.03655e-10	1.14327e-05	intronic	PEG3,ZIM2	MT-ATP6	Protein
chrM_8860_A_G	19	19_56840683_T	6.30348e-10	1.14327e-05	UTR5	PEG3(NM_001369722:c.-164060>0,NM_001369721:c.-164060>0,NM_001369723:c.-164060>0,NM_001369739:c.-164060>0,NM_001369738:c.-164060>0,NM_001369737:c.-164060>0,NM_006210:c.-160280>0,NM_001369719:c.-160280>0,NM_001369720:c.-164060>0,NM_001369718:c.-160280>0,NM_001369717:c.-160280>0,NM_001146187:c.-164060>0,NM_001146184:c.-160280>0,NM_001146185:c.-164060>0,NM_001369735:c.-164060>0,NM_001369734:c.-164060…	MT-ATP6	Protein
chrM_8860_A_G	19	19_56880897_A	1.54391e-09	2.52019e-05	intergenic	MIMT1(dist=32341),USP29(dist=239244)	MT-ATP6	Protein
chrM_8860_A_G	19	19_3264303_GTT	1.47578e-08	0.000218997	intronic	CELF5	MT-ATP6	Protein
chrM_9180_A_G	1	1_106968511_T	5.74595e-09	0.000387917	intergenic	LINC01661(dist=130318),PRMT6(dist=88163)	MT-ATP6	Protein
chrM_9180_A_G	1	1_106971277_A	6.83975e-09	0.000387917	intergenic	LINC01661(dist=133084),PRMT6(dist=85397)	MT-ATP6	Protein
chrM_9180_A_G	1	1_106970942_A	7.81678e-09	0.000387917	intergenic	LINC01661(dist=132749),PRMT6(dist=85732)	MT-ATP6	Protein
chrM_9180_A_G	1	1_106973388_G	8.02981e-09	0.000387917	intergenic	LINC01661(dist=135195),PRMT6(dist=83286)	MT-ATP6	Protein
chrM_9180_A_G	1	1_106969778_G	8.34501e-09	0.000387917	intergenic	LINC01661(dist=131585),PRMT6(dist=86896)	MT-ATP6	Protein
chrM_9180_A_G	1	1_106969316_C	8.65951e-09	0.000387917	intergenic	LINC01661(dist=131123),PRMT6(dist=87358)	MT-ATP6	Protein
chrM_9180_A_G	1	1_106974424_C	9.20975e-09	0.000387917	intergenic	LINC01661(dist=136231),PRMT6(dist=82250)	MT-ATP6	Protein
chrM_9180_A_G	1	1_106986586_T	1.27557e-08	0.000387917	intergenic	LINC01661(dist=148393),PRMT6(dist=70088)	MT-ATP6	Protein
chrM_9180_A_G	1	1_106965637_T	1.36295e-08	0.000387917	intergenic	LINC01661(dist=127444),PRMT6(dist=91037)	MT-ATP6	Protein
chrM_9180_A_G	1	1_106985810_A	1.37477e-08	0.000387917	intergenic	LINC01661(dist=147617),PRMT6(dist=70864)	MT-ATP6	Protein
chrM_9180_A_G	1	1_106962969_T	1.38994e-08	0.000387917	intergenic	LINC01661(dist=124776),PRMT6(dist=93705)	MT-ATP6	Protein
chrM_9180_A_G	1	1_106966296_A	1.40091e-08	0.000387917	intergenic	LINC01661(dist=128103),PRMT6(dist=90378)	MT-ATP6	Protein
chrM_9180_A_G	1	1_106966706_T	1.4157e-08	0.000387917	intergenic	LINC01661(dist=128513),PRMT6(dist=89968)	MT-ATP6	Protein
chrM_9180_A_G	1	1_106987694_C	1.43258e-08	0.000387917	intergenic	LINC01661(dist=149501),PRMT6(dist=68980)	MT-ATP6	Protein
chrM_9180_A_G	1	1_106990546_G	1.46824e-08	0.000387917	intergenic	LINC01661(dist=152353),PRMT6(dist=66128)	MT-ATP6	Protein
chrM_9180_A_G	1	1_106962310_T	1.48242e-08	0.000387917	intergenic	LINC01661(dist=124117),PRMT6(dist=94364)	MT-ATP6	Protein
chrM_9180_A_G	1	1_106962814_A	1.48242e-08	0.000387917	intergenic	LINC01661(dist=124621),PRMT6(dist=93860)	MT-ATP6	Protein
chrM_9180_A_G	1	1_106965461_T	1.48242e-08	0.000387917	intergenic	LINC01661(dist=127268),PRMT6(dist=91213)	MT-ATP6	Protein
chrM_9180_A_G	1	1_106960871_C	1.49849e-08	0.000387917	intergenic	LINC01661(dist=122678),PRMT6(dist=95803)	MT-ATP6	Protein
chrM_9180_A_G	1	1_106963916_A	1.50417e-08	0.000387917	intergenic	LINC01661(dist=125723),PRMT6(dist=92758)	MT-ATP6	Protein
chrM_9180_A_G	1	1_106962278_G	1.52308e-08	0.000387917	intergenic	LINC01661(dist=124085),PRMT6(dist=94396)	MT-ATP6	Protein
chrM_9180_A_G	1	1_106966065_A	1.64189e-08	0.000399171	intergenic	LINC01661(dist=127872),PRMT6(dist=90609)	MT-ATP6	Protein
chrM_9180_A_G	1	1_106968288_T	1.8391e-08	0.00041249	intergenic	LINC01661(dist=130095),PRMT6(dist=88386)	MT-ATP6	Protein
chrM_9180_A_G	1	1_106960263_A	1.85092e-08	0.00041249	intergenic	LINC01661(dist=122070),PRMT6(dist=96411)	MT-ATP6	Protein
