## Supplementary material for "Mitochondrial Genome Variants and Nuclear Mitochondrial DNA Segments in 7331 Individuals from NyuWa and 1KGP": Table S5

### Sheet: Table S5
Table S5. Shared invariable intervals within NyuWa, gnomAD, and HelixMTdb.
gnomAD and HelixMTdb invariable intervals				NyuWa invariable intervals				Shared intervals	mtDNA genes	mtDNA category	shared intervals overlap with mtDNA genes
chr	start	end	region	chr	start	end	region	overlap	mtGene	mtCategory	overlap
chrM	14727	14741	14	chrM	14727	14742	15	14	MT-TE	Mt_tRNA	14
chrM	5753	5767	14	chrM	5747	5772	25	14	Intergenic	Intergenic	7
chrM	5753	5767	14	chrM	5747	5772	25	14	MT-TC	Mt_tRNA	7
chrM	12252	12264	12	chrM	12250	12277	27	12	MT-TS2	Mt_tRNA	12
chrM	1081	1093	12	chrM	1082	1094	12	11	MT-RNR1	Mt_rRNA	12
chrM	3290	3304	14	chrM	3290	3301	11	11	MT-TL1	Mt_tRNA	14
chrM	690	701	11	chrM	690	703	13	11	MT-RNR1	Mt_rRNA	11
